# Adaptation of mammalian myosin II sequences to body mass

**DOI:** 10.1101/055434

**Authors:** Jake E McGreig, Sarah T Jeanfavre, Charlotte Henson, Michael P Coghlan, Jonathan Walklate, Martin Ridout, Anthony J Baines, Michael A Geeves, Mark N Wass

## Abstract

The speed of muscle contraction is related to body size; muscles in larger species contract at a slower rate. We investigated the evolution of twelve myosin II isoforms to identify any adapted to increasing body mass in mammals. We identified a correlation between body mass and sequence divergence for the motor domain of three adult myosin II isoforms (β, 2A, 2B) suggesting that these isoforms have adapted to increasing body mass. In contrast the non-muscle and developmental isoforms show no correlation of sequence divergence with body mass, while the sarcomeric myosin 7b, extraocular and 2X isoforms showed a divergence intermediate between these two groups. The 2B and β-myosin motor domain showed the greatest rate of sequence divergence (−0.84 and −0.69 % per ten-fold increase in mass respectively). β-myosin is abundant in cardiac ventricle and slow skeletal muscle. We propose that β-myosin has adapted to enable slower heart beating and contraction of slow skeletal muscle as body mass increased.
