## Supplementary Table 1 for "Adaptation of mammalian myosin II sequences to body mass"

### Sheet: Sheet1
Species	Mass (kg)	2B	2A	EMB	2X	α	β	SlowT	PERI	NMA	NMB	SM	EXOC
Myotis brandtii	0.0069			XP_005878881.1		XP_005882280.1	XP_005882279.1	XP_015093353.1		XP_005883308.1	XP_014405297.1		XP_014446356.1
Myotis lucifugus	0.008		G1PUN7	XP_006099793.1	XP_006099790.1		XP_006100103.1	XP_014955329.1	G1PUH7**		XP_014323397.1	XP_014322535.1
Myotis davidii	0.0085				XP_006761788.1			XP_006764636.1	XP_006761787.1	XP_006757501.1	ELK31839.1
Hipposideros armiger	0.009						XP_019518639.1
Sorex araneus	0.0095	XP_004603960.1	XP_004603955.1	XP_004603954.1	XP_004603963.1	XP_004609521.1		XP_013207535.1	XP_012787140.1		XP_004605243.1	XP_004604378.1
Miniopterus natalensis	0.01					XP_016061324.1
Mus caroli	0.011					XP_021037156.1
Mus musculus	0.017	NP_109604.1	NP_001034634.2	NP_001093105.1	NP_034985.2/ Q5SX39.1	Q02566.2	NP_542766.1	NP_001078847.1	NP_796343.2	NP_071855.2	Q61879.2	NP_038635.2	NP_001074719.1
Peromyscus maniculatus bairdii	0.017	XP_006973573.1	XP_006973572.1	XP_006973571.1	XP_006973575.1	XP_015862441.1	XP_015862442.1	XP_007115424.1	XP_006973568.1	XP_006991969.1	XP_015847842.1	XP_006983926.1	XP_006973570.1
Mus musculus domesticus	0.019					AAA37161.1
Cricetulus griseus	0.0224	XP_003497541.1	XP_003497542.1	XP_007630255.1	XP_007611197.1	XP_007609273.1	XP_007609272.1	XP_007932924.1		XP_007622799.1	EGV93860.1	XP_007641551.1	XP_008008552.1
Eptesicus fuscus	0.023			XP_008151670.1		XP_008156717.1		XP_008254289.1		XP_008142904.1	XP_008151688.1	XP_008139772.1	XP_008526972.1
Desmodus rotundus	0.033		XP_024206251.1			XP_024412540.1	XP_024411768.1
Chrysochloris asiatica	0.042		XP_006863491.1					XP_006876946.1	XP_006863488.1	XP_006865288.1	XP_006863476.1	XP_006872026.1	XP_006863569.1
Monodelphis domestica	0.048	XP_001371553.1	XP_001371604.1	XP_001371653.1	XP_001371531.1	XP_007479898.1	XP_001369357.1		XP_001371505.1		XP_016286287.1	XP_001365978.1	XP_007633776.1
Microtus ochrogaster	0.05	XP_005349901.1	XP_005349903.1	XP_005349905.1	XP_005349900.1			XP_014417976.1		XP_013204243.1	XP_013202644.1	XP_005350411.1	XP_005349898.1
Heterocephalus glaber	0.055		EHB04545.1		EHB04543.1			XP_014311974.1					XP_004857587.1
Condylura cristata	0.055			XP_004684642.1				XP_012806501.1			XP_012581645.1	XP_004692163.1	XP_004685141.1
Microcebus murinus	0.06	XP_012633205.1	XP_012308494.1		XP_012633169.1			XP_012866455.1		XP_012642489.1	XP_012630743.1	XP_012645678.1	XP_012661392.1
Elephantulus edwardii	0.0695		XP_006898641.1					XP_006881764.1		XP_006890222.1	XP_006900568.1	XP_006892733.1	XP_006898639.1
Dipodomys ordii	0.0755	XP_012868614.1	XP_012633184.1	XP_012868629.1	XP_012868617.1			XP_013824329.1	XP_012868612.1	XP_012880308.1		XP_012867025.1	XP_013377566.1
Mesocricetus auratus	0.099							XP_014335160.1			XP_005067642.1	XP_012974040.1	XP_005067661.1
Otolemur garnettii	0.1025		H0WU25	XP_012661460.1			XP_023363900.1	XP_012922161.1	H0X5N0	XP_012656616.1	XP_003791152.1	XP_012661197.1	XP_012785154.1
Ictidomys tridecemlineatus	0.125	XP_013217180.1	I3MBW9*	XP_005332936.1	XP_005332934.1		XP_005343045.1	XP_005329955.1	I3MBZ4	XP_005322354.1	XP_013217195.1	XP_013213332.1	XP_005332932.1
Rousettus aegyptiacus	0.125					XP_015976036.1	XP_015976038.1
Tarsius syrichta	0.1315	XP_008048950.1	XP_008048953.1	XP_008048958.1	XP_008048948.1	XP_008065969.1	XP_008065968.1	XP_008147987.1	XP_008048946.1			XP_008051201.1	XP_008151808.1
Fukomys damarensis	0.144	XP_010613291.1	XP_010613293.1	XP_010613296.1	XP_010613286.1	XP_010636061.1		XP_010853315.1	XP_010613284.1	XP_010612194.1	KFO18871.1	XP_010609078.1	XP_010841493.1
Ochotona princeps	0.1485				XP_012785169.1			XP_013005713.1		XP_004589604.1	XP_004594811.1	XP_004586849.1	XP_012868613.1
Tupaia chinensis	0.16	ELW53084.1	XP_006156481.1	XP_006156482.1	XP_006156477.1	XP_006144588.1		XP_006144105.1	XP_006156478.1		XP_006156461.1	XP_006146628.1	XP_014644987.1
Octodon degus	0.235		XP_004645226.1	XP_004645229.1	XP_004645224.1	XP_004646741.1	XP_004646724.1	XP_012583679.1		XP_004634632.1	XP_004638516.1	XP_004644549.1
Propithecus coquereli	0.305			XP_012509396.1			XP_012504852.1	XP_012789094.1		XP_012493546.1	XP_012511156.1
Rattus norvegicus	0.325	NP_001128630.1	NP_001128629.1	NP_036736.1	Q29RW1.1	P02563.2	XP_006252013.1	NP_001101264.2	NP_001093955.1	NP_001292806.1	NP_113708.1	NP_001164071.1
Callithrix jacchus	0.33	XP_017827769.1	F7FKN4	XP_002806839.1	XP_002747956.1	XP_002807255.1	XP_002753688.1		XP_008994767.1	XP_009008395.1	JAB49018.1	XP_009007424.1
Nannospalax galili	0.375	XP_017650516.1	XP_026246333.1	XP_008853933.1	XP_008853934.1	XP_008838093.1	XP_008838094.1	XP_008955466.1	XP_008853937.1	XP_008853014.1		XP_008828101.1	XP_008969587.2
Jaculus jaculus	0.6	XP_004663186.1	XP_004663185.1	XP_004663184.1	XP_004663188.1	XP_004661858.1	XP_004661859.1	XP_013369505.1		XP_004650327.1	XP_004663205.1	XP_004652107.1	XP_004663189.1
Erinaceus europaeus	0.6			XP_007522826.1	XP_007522756.1			XP_007640018.1		XP_007519425.1	XP_016043816.1	XP_007516594.1	XP_017827179.1
Chinchilla lanigera	0.65	XP_013377565.1		XP_005399419.1	XP_005399422.1	XP_005377131.1		XP_014590609.1		XP_013366946.1	XP_013377551.1	XP_013373293.1	XP_013836779.1
Pteropus alecto	0.74		XP_006922497.1	XP_006922456.1	ELK03874.1	XP_006913645.1	XP_024903789.1	XP_006922115.1	XP_006922496.1**	XP_006914548.1	ELK03857.1	XP_006910968.1	XP_006922453.1
Aotus nancymaae	0.75	XP_012308492.1	XP_012041121.1			XP_012322596.2	XP_012322603.1	XP_012310550.1		XP_012331782.1		XP_012332842.1
Saimiri boliviensis boliviensis	0.75		XP_003929292.1		XP_003929293.1			XP_010590146.1	XP_010338308.1	XP_010341809.1	XP_010338146.1	XP_010330913.1
Urocitellus parryii	0.791		XP_025861299.1			XP_026261846.1	XP_026261844.1
Pteropus vampyrus	0.85			XP_011357263.1	XP_011357261.1	XP_011371125.1	XP_011371126.2	XP_011827803.1		XP_011385610.1	XP_011357246.1
Cavia porcellus	0.9	XP_003466267.1	XP_003466268.1	XP_003466269.1	XP_013004164.1	XP_003474534.1	XP_003474533.1	XP_014406126.1		XP_003470507.1		XP_003477840.1	XP_003466265.1
Galeopterus variegatus	1.45		XP_008591290.1		XP_008571171.1	XP_008564809.1	XP_008564810.1	XP_008696501.1		XP_008585579.1		XP_008585991.1	XP_008686234.1
Mustela putorius furo	1.5		M3XX97	XP_004760220.1					M3Y2P8		XP_012915703.1	XP_004751022.1	XP_004760224.1
Ornithorhynchus anatinus	1.65									XP_003430622.1
Oryctolagus cuniculus	2		G1SJQ4	NP_001182585.1	NP_001103286.1	XP_017203695.1	XP_002718130.1	XP_008522733.1	XP_002719006.1	XP_008255309.1		NP_001075777.1	NP_001156538.1
Marmota marmota marmota	3.5		XP_014719634.1				XP_015348060.1						XP_015394673.1
Cebus capucinus imitator	3.9		XP_015359971.1
Felis catus	4.75		M3WDH9	XP_011287146.1	XP_003996261.1	XP_011281658.1		XP_003983653.3	M3WDH8		XP_019672718.1	XP_011288883.1	XP_006939854.1
Manis javanica	4.9		XP_017386913.1
Chlorocebus sabaeus	5	XP_008008560.1	XP_008008558.1	XP_008008568.1	XP_008008561.1	XP_007989070.1	XP_007989071.1	XP_008068460.1	XP_008008563.1	XP_007973837.1	XP_008008490.1	XP_007984692.1	XP_008048945.1
Dasypus novemcinctus	5.5			XP_004483195.1	XP_012376888.1		XP_023439265.1	XP_004454880.1			XP_004473975.1	XP_012385860.1	XP_004483206.1
Nomascus leucogenys	5.7	XP_003274731.1	XP_003274730.1	XP_012356893.1	XP_012356894.1		XP_004091949.1	XP_012521165.1	XP_003274734.1		XP_012356743.1	XP_012352543.1	XP_003274728.1
Macaca nemestrina	6.55	XP_011725695.1	XP_011725698.1		XP_011725694.1	XP_011770590.1	XP_011770587.1		XP_011725690.1	XP_011710795.1	XP_011726782.1
Macaca fascicularis	6.55	XP_015293128.1	XP_005582953.1	XP_005582959.1	XP_005582956.1	XP_015309076.1	XP_005560929.1		XP_005582958.1	XP_005567470.1	XP_005582921.1	XP_005591382.1	XP_015360011.1
Macaca mulatta	8	XP_014973972.1	NP_001182221.1		XP_001113779.2	XP_014998893.1			XP_001113700.1		AFI34004.1	XP_014981179.1	XP_015293130.1
Sarcophilus harrisii	8						XP_003755890.1		G3W5Q5			XP_003761720.1	XP_003759385.1
Piliocolobus tephrosceles	8.8		XP_021550542.1			XP_026302734.1
Colobus angolensis palliatus	8.9	XP_011788647.1	XP_011788650.1		XP_011788644.1	XP_011786219.1	XP_011786220.1	XP_012370111.1	XP_011788643.1	XP_011819709.1	XP_011814032.1
Cercocebus atys	9.5	XP_011906151.1	XP_011906130.1	XP_011906114.1	XP_011906176.1	XP_011943856.1	XP_011943848.1	XP_012420312.1	XP_011906164.1	XP_011893491.1	XP_011906819.1	XP_011886023.1
Rhinopithecus bieti	10		XP_017522864.1
Vulpes vulpes	14		XP_025218136.1			XP_025863328.1
Phascolarctos cinereus	15					XP_020821435.1	XP_020821120.1
Theropithecus gelada	16		XP_024420960.1			XP_025246936.1
Rhinopithecus roxellana	16.4	XP_010377895.1	XP_010377892.1		XP_010377894.1	XP_010376719.1		XP_010638375.1	XP_010377893.1	XP_010387470.1	XP_010360747.1		XP_010613330.1
Mandrillus leucophaeus	18.25	XP_011828559.1	XP_011828557.1	XP_011828556.1	XP_011828561.1	XP_011846084.1		XP_012389604.1	XP_011828575.1	XP_011834336.1	XP_011849868.1
Papio anubis	19.5	XP_003912394.1	A0A096P2X5*	XP_009187946.1	XP_003912396.1	XP_009209486.1	XP_021796720.1	XP_009435359.1	XP_009187945.1	XP_009215489.1	XP_009187905.1	XP_009194329.1	XP_009431024.1
Canis lupus dingo	20			XP_001114005.2		XP_025298458.1
Castor canadensis	22.5		XP_019268973.1			XP_020037196.1	XP_020037197.1
Neophocaena asiaeorientalis asiaeorientalis	32						XP_024608986.1
Pantholops hodgsonii	33		XP_005959865.1	XP_005959866.1			XP_005978098.1	XP_005976913.1	XP_005959864.1		XP_005959844.1	XP_005957867.1
Canis lupus familiaris	35.5	XP_005619524.1	NP_001070263.1	XP_005619582.1	NP_001070262.1		NP_001107183.1		NP_001070703.1	NP_001104237.1	XP_013969069.1	XP_005621571.1	XP_003639083.2
Panthera pardus	41		XP_018868902.1			XP_019284942.1	XP_019284943.1
Pan paniscus	44	XP_008969596.1	XP_003818148.1	XP_008969597.1	XP_008969593.1	XP_003808133.1	XP_003808134.1	XP_009231820.1	XP_008969588.1	XP_008973255.1	XP_014197626.1		XP_009187939.2
Capra hircus	45		XP_017715131.1			XP_017910094.1	XP_017910093.1	XP_014706228.1		XP_005680817.1	XP_017920124.1	XP_013830195.1	XP_005693630.1
Enhydra lutris kenyoni	45						XP_022376824.1
Odocoileus virginianus texanus	47.6		XP_020023063.1			XP_020765589.1	XP_020765607.1
Pan troglodytes	48	XP_003953177.1	XP_023046621.2		XP_009431025.1	XP_016781378.2	XP_016781379.1	XP_010384827.1	XP_511839.2				XP_010377896.1
Acinonyx jubatus	51						XP_014932831.1					XP_014922588.1
Pongo abelii	60	XP_002827078.1	XP_003778788.1			XP_024087214.1	XP_024087215.1	XP_010340976.1	XP_009249569.1	XP_009232594.1	XP_009249559.1
Vicugna pacos	60			XP_006216239.1						XP_006207100.1	XP_015106263.1	XP_006212150.1
Orycteropus afer afer	61	XP_007946227.1	XP_007946232.1			XP_007949394.1		XP_008019811.1	XP_007946222.1	XP_007952162.1	XP_007950532.1	XP_007954661.1
Homo sapiens	68	P12882.3	NP_060004.3	NP_002461.2	Q9Y623.2	AAI32668.1	NP_000248.2	NP_065935.3	NP_002463.2	NP_002464.1	AAI44669.1	NP_002465.1	NP_003793.2
Puma concolor	76.5						XP_025775073.1
Ailuropoda melanoleuca	102.5		G1L2C8	XP_002921226.1	XP_002921230.1			XP_011784563.1	XP_002921232.1	XP_011217103.1	XP_019657291.1	XP_002927054.1	XP_012633298.1
Lipotes vexillifer	104.5		XP_007457907.1	XP_007457908.1		XP_007449625.1	XP_007449624.1	XP_007522762.1	XP_007457921.1**	XP_007446800.1	XP_007457890.1	XP_007467002.1	XP_006744847.1
Ovis aries	110	XP_011977810.1	XP_011906138.1			XP_014961896.1	XP_004010374.1		W5PBN5	XP_012004193.1	XP_012041095.1	XP_014959580.1
Gorilla gorilla gorilla	140		XP_017920148.1		XP_004058634.1	XP_018865224.1	XP_018865223.1		XP_004058638.1			XP_004057306.1	XP_004058631.1
Sus scrofa	169	NP_001098421.1	NP_999301.1		NP_001116613.1	XP_020954893.1	NP_999020.2	XP_014926943.1					XP_014337467.1
Panthera tigris altaica	176.4	XP_007086011.1	XP_007086012.1	XP_007086007.1	XP_007086010.1		XP_007098159.1		XP_007086009.1		XP_015394686.1		XP_016042784.1
Neomonachus schauinslandi	220		XP_020744190.1			XP_021550983.1	XP_021550977.1
Equus asinus	250		XP_012868618.1			XP_014711768.1						XP_014693090.1	XP_014974083.1
Equus przewalskii	250			XP_008527759.1				XP_008570030.1			XP_008530652.1		XP_008571174.1
Ursus arctos horribilis	270					XP_026342257.1
Tursiops truncatus	400		XP_004323588.1			XP_004320251.1		XP_004323846.1
Ursus maritimus	475		XP_008686241.1					XP_008846094.1	XP_008686236.1			XP_008695363.1	XP_008853944.1
Camelus bactrianus	475			XP_010964285.1		XP_010953032.1	XP_010953031.1	XP_011376613.1	XP_010964288.1	XP_010958676.1	XP_010964267.1	XP_010959401.1	XP_011225746.1
Trichechus manatus latirostris	480				XP_004376035.1		XP_004390599.1	XP_004370639.1			XP_004376048.1	XP_004373338.1
Camelus dromedarius	495			XP_010986392.1						XP_010997289.1	XP_010990062.1	XP_010980909.1
Leptonychotes weddellii	500			XP_006744844.1				XP_006727585.1				XP_006728707.1
Bos mutus	562.5			XP_005907260.1			XP_005909865.1	XP_015004631.1			XP_005907614.1		XP_014405341.1
Equus caballus	563.5	XP_005597093.1	NP_001075229.1	XP_001504905.2			NP_001075227.1	XP_534397.5	F6UP52		XP_014584199.1	XP_001916791.1	XP_005597841.1
Bison bison bison	600		XP_010841306.1	XP_010841308.1			XP_010829714.1	XP_011219585.1	XP_010841310.1		XP_010841331.1	XP_010838195.1	XP_010964315.1
Bubalus bubalis	725		XP_006055109.1	XP_006055107.1	XP_006055111.1	XP_025151888.1	XP_006080999.1	XP_006048192.1	XP_006055112.1	XP_006057029.1		XP_006050134.1
Bos taurus	465	Q9BE40.2	NP_001159699.1	NP_001095305.1		XP_024853710.1	NP_777152.1	XP_010959124.1	NP_001193103.1	NP_001179691.1	XP_015314156.1	NP_001095597.1
Camelus ferus	800			XP_006181417.1			XP_006172852.1	XP_015313457.1	XP_014408080.1	XP_006194713.1	XP_006177003.2	XP_006179140.1	EPY86763.1
Odobenus rosmarus divergens	1050		XP_004398482.1	XP_004398481.1	XP_004398483.1			XP_012782627.1		XP_004417395.1	XP_012417158.1	XP_004408992.1	XP_004398675.1
Ceratotherium simum simum	2520		XP_004433116.1	XP_004433113.1						XP_004418151.1	XP_014645006.1	XP_004441897.1	XP_014719641.1
Loxodonta africana	4800	XP_003416977.1	G3TF55		XP_010594915.1			XP_010809975.1	XP_003416975.1	XP_010597690.1	XP_003416967.2	XP_003421934.1	XP_003416837.1
Orcinus orca	7200		XP_004266886.1	XP_004266884.1				XP_012659597.1		XP_004279478.1	XP_004266903.1	XP_004270196.1
Balaenoptera acutorostrata scammoni	9200		XP_007175339.1	XP_007175343.1		XP_007180901.1**	XP_007180640.1	XP_007447875.1	XP_007175342.1	XP_007165739.1	XP_007166403.1	XP_007188400.1
Physeter catodon	42500		XP_007122312.1			XP_023989424.1	XP_023989433.1	XP_007193439.1**	XP_007123482.1**			XP_007127156.1
Mus pahari	0.028					XP_021058901.1	XP_021058775.1
* The sequence is found in the motor but not the tail
** The sequence is found in the tail but not the motor
Mass data from:
Animal Diversity Web: animaldiversity.org
ARKive: Arkive.org
Primatology.net
National Oceanic and Atmospheric Administration Fisheries: nmfs.noaa.gov
